# Probability-based sequence comparison finds pre-eutherian nuclear mitochondrial DNA segments in mammalian genomes

**DOI:** 10.1101/2025.03.14.643190

**Authors:** Muyao Huang, Martin C. Frith

## Abstract

The insertion of mitochondrial genome-derived DNA sequences into the nuclear genome is a frequent event in organismal evolution, resulting in nuclear-mitochondrial DNA segments (NUMTs), which serve as a significant driving force for genome evolution. Once incorporated into the nuclear genome, some NUMTs can be conserved for extended periods and may potentially acquire novel cellular roles. However, current mainstream methods for detecting NUMTs are inefficient at identifying ancient and highly degraded NUMTs, leading to their prevalence and impact being underestimated. These ancient NUMTs likely play a far greater role in genetic functions than previously recognized, including contributing to the acquisition of functional exons. This study focuses on identifying ancient NUMTs in mammalian genomes using enhanced high-sensitivity sequence comparison methods. A sensitive and accurate NUMT-searching pipeline was established, predicting 1,013 NUMTs in the human reference genome, 364 (36%) of which are newly detected compared to the UCSC reference human NUMTs database. Notably, 90 pre-eutherian human NUMTs were identified, representing significantly older NUMTs than previously reported, with origins dating back at least 100 million years. The most ancient mammalian NUMTs could even date back over 160 million years, inserted into the nuclear genome of the common ancestor of therian mammals. This study provides a comprehensive exploration of the quantity and evolutionary history of mammalian NUMTs, paving the way for future research on endosymbiotic impact on the evolution of nuclear genomes.
