## Supplementary Table S1 for "Probability-based sequence comparison finds pre-eutherian nuclear mitochondrial DNA segments in mammalian genomes"

Species	Scientific Name	Assembly Accession
Human	Homo sapiens	GCF_000001405.40
Chimpanzee	Pan troglodyte	GCF_028858775.2
Gray mouse lemur	Microcebus murinus	GCF_000165445.2
House mouse	Mus musculus	GCF_000001635.27
Rabbit	Oryctolagus cuniculus	GCF_009806435.1
Pig	Sus scrofa	GCF_000003025.6
Wild Bactrian camel	Camelus ferus	GCF_009834535.1
Arctic fox	Vulpes lagopus	GCF_018345385.1
Giant panda	Ailuropoda melanoleuca	GCF_002007445.2
Domestic cat	Felis catus	GCF_018350175.1
Southern two-toed sloth	Choloepus didactylus	GCF_015220235.1
African savanna elephant	Loxodonta africana	GCF_030014295.1
Gray short-tailed opossum	Monodelphis domestic	GCF_027887165.1
Common brushtail	Trichosurus vulpecula	GCF_011100635.1
Australian echidna	Tachyglossus aculeatus	GCF_015852505.1
Platypus	Ornithorhynchus anatinus	GCF_004115215.2
