## Supplementary Table S2 for "Probability-based sequence comparison finds pre-eutherian nuclear mitochondrial DNA segments in mammalian genomes"

Note: Supplementary Table S2 is based on the ancient NUMTs repositories which is described in section 2.3.2	Homo sapiens	Pan troglodytes	Microcebus murinus	Mus musculus	Oryctolagus cuniculus	Sus scrofa	Camelus ferus	Vulpes lagopus	Ailuropoda melanoleuca	Felis catus	Choloepus didactylus	Loxodonta africana	Monodelphis domestica	Trichosurus vulpecula	Tachyglossus aculeatus	Ornithorhynchus anatinus
Homo sapiens		106	84	18	52	49	59	60	61	61	71	52	0	1	0	0
Pan troglodytes	106		87	18	48	52	61	59	60	59	75	54	0	1	0	0
Microcebus murinus	84	87		20	51	51	55	60	61	53	62	53	1	2	0	0
Mus musculus	18	18	20		5	10	10	10	9	9	12	11	0	1	0	0
Oryctolagus cuniculus	52	48	51	5		27	30	23	33	32	32	24	1	1	0	0
Sus scrofa	49	52	51	10	27		55	49	53	51	44	37	1	1	0	0
Camelus ferus	59	61	55	10	30	55		64	61	64	60	47	1	0	1	0
Vulpes lagopus	60	59	60	10	23	49	64		92	88	65	47	0	1	0	0
Ailuropoda melanoleuca	61	60	61	9	33	53	61	92		86	59	44	1	1	0	0
Felis catus	61	59	53	9	32	51	64	88	86		61	45	2	1	0	0
Choloepus didactylus	71	75	62	12	32	44	60	65	59	61		41	1	1	0	0
Loxodonta africana	52	54	53	11	24	37	47	47	44	45	41		0	1	0	0
Monodelphis domestica	0	0	1	0	1	1	1	0	1	2	1	0		1	0	0
Trichosurus vulpecula	1	1	2	1	1	1	0	1	1	1	1	1	1		0	0
Tachyglossus aculeatus	0	0	0	0	0	0	1	0	0	0	0	0	0	0		0
Ornithorhynchus anatinus	0	0	0	0	0	0	0	0	0	0	0	0	0	0	0
